# ALS-associated exitron splicing produces UBQLN2 isoforms with distinct properties

**DOI:** 10.64898/2026.09.08.750250

**Authors:** Adenine Si-Hui Koo, Jingjing Zhou, Natasha M. Méndez-Albelo, Yuchun Wei, Wei Xu, Xinyu Zhao, Colin Dewey, Randal S. Tibbetts

**Affiliations:** Department of Radiation Medicine, School of Medicine and Public Health, University of Wisconsin-Madison, Madison, Wisconsin, 53705, USA; Cellular and Molecular Biology Training Program, University of Wisconsin-Madison, Madison, Wisconsin 53705, USA; McArdle Laboratory for Cancer Research, University of Wisconsin-Madison, Madison, Wisconsin 53705, USA; Carbone Comprehensive Cancer Center, University of Wisconsin-Madison, Madison, Wisconsin 53705, USA; Waisman Center, University of Wisconsin-Madison, Madison, Wisconsin 53705, USA; Department of Neuroscience, School of Medicine and Public Health, University of Wisconsin-Madison, Madison, Wisconsin 53705, USA; Molecular and Cellular Pharmacology Training Program, University of Wisconsin-Madison, Madison, Wisconsin 53705, USA; Department of Radiology and Medical Physics, University of Wisconsin-Madison, Madison, Wisconsin 53705, USA; Department of Biostatistics and Medical Informatics, University of Wisconsin-Madison, Madison, Wisconsin 53705, USA

## Abstract

X-linked amyotrophic lateral sclerosis (ALS) implicated Ubiquilin 2 (UBQLN2) is expressed from a single exon. Here, we show that human UBQLN2 mRNA is alternatively spliced by virtue of a cryptic exonic intron (exitron) spanning the 5’ untranslated region and the 5’ end of *UBQLN2* coding sequence. Splice-out of this exitron generates a spliced UBQLN2 (UBQLN2-Sp) transcript that is translated from codon M243 to produce an N-terminally truncated UBQLN2 isoform (UBQLN2-M243) with reduced stability, diminished proteasome targeting, and altered aggregation behavior following the introduction of ALS mutations. The RNA-binding proteins SRSF1 and PTBP1 control *UBQLN2* splicing through binding to splice donor-proximal motifs, while TDP-43 was implicated as an indirect splicing repressor. *UBQLN2* splicing was elevated and inversely correlated with *UBQLN2* gene expression in the medial motor cortex of male ALS patients. These findings suggest that alternative splicing regulates *UBQLN2* gene dosage and function, which may impact UBQLN2-ALS proteinopathy.

**GRAPHICAL ABSTRACT:** Created in https://BioRender.com
