## Supplemental Table 1 for "ALS-associated exitron splicing produces UBQLN2 isoforms with distinct properties"

### Sheet: Legend
Sup. Table 1. ExternalSampleIDs of the selected datasets for non-neurological controls versus ALS patients in UBQLN2 isoform percentage estimation

### Sheet: Sup. Table 1
sample_id	clinical_group
CGND-HRA-00057	ALS
CGND-HRA-00059	ALS
CGND-HRA-00061	ALS
CGND-HRA-00062	ALS
CGND-HRA-00068	ALS
CGND-HRA-00215	ALS
CGND-HRA-00216	ALS
CGND-HRA-00217	ALS
CGND-HRA-00219	ALS
CGND-HRA-00220	ALS
CGND-HRA-00250	ALS
CGND-HRA-00252	ALS
CGND-HRA-00255	ALS
CGND-HRA-00256	ALS
CGND-HRA-00312	ALS
CGND-HRA-00334	ALS
CGND-HRA-00350	ALS
CGND-HRA-00366	ALS
CGND-HRA-00373	ALS
CGND-HRA-00393	ALS
CGND-HRA-00423	ALS
CGND-HRA-00429	ALS
CGND-HRA-00482	ALS
CGND-HRA-00488	ALS
CGND-HRA-00556	ALS
CGND-HRA-00561	ALS
CGND-HRA-00581	ALS
CGND-HRA-00603	ALS
CGND-HRA-00615	ALS
CGND-HRA-00663	ALS
CGND-HRA-00680	ALS
CGND-HRA-00732	ALS
CGND-HRA-00747	ALS
CGND-HRA-01174	ALS
CGND-HRA-01279	ALS
CGND-HRA-01386	ALS
CGND-HRA-01394	ALS
CGND-HRA-01398	ALS
CGND-HRA-01428	ALS
CGND-HRA-01481	ALS
CGND-HRA-01493	ALS
CGND-HRA-01499	ALS
CGND-HRA-01511	ALS
CGND-HRA-01517	ALS
CGND-HRA-01527	ALS
CGND-HRA-01531	ALS
CGND-HRA-01539	ALS
CGND-HRA-01568	ALS
CGND-HRA-01574	ALS
CGND-HRA-01586-2	ALS
CGND-HRA-01598	ALS
CGND-HRA-01629	ALS
CGND-HRA-01636	ALS
CGND-HRA-01645	ALS
CGND-HRA-02150	ALS
CGND-HRA-02170	ALS
CGND-HRA-02221	ALS
CGND-HRA-02227	ALS
CGND-HRA-02233	ALS
CGND-HRA-02239	ALS
CGND-HRA-02245	ALS
CGND-HRA-02251	ALS
CGND-HRA-02402	ALS
CGND-HRA-02409	ALS
CGND-HRA-02421	ALS
CGND-HRA-02427	ALS
CGND-HRA-02433	ALS
CGND-HRA-02457	ALS
CGND-HRA-02463	ALS
CGND-HRA-02469	ALS
CGND-HRA-02482	ALS
CGND-HRA-02489	ALS
CGND-HRA-02503	ALS
CGND-HRA-02898	ALS
CGND-HRA-02904	ALS
CGND-HRA-03022	ALS
CGND-HRA-03028	ALS
CGND-HRA-03034	ALS
CGND-HRA-03040	ALS
CGND-HRA-03052	ALS
CGND-HRA-03058	ALS
CGND-HRA-03229	ALS
CGND-HRA-03241	ALS
CGND-HRA-03247	ALS
CGND-HRA-03259	ALS
CGND-HRA-03308	ALS
CGND-HRA-03471	ALS
CGND-HRA-03511	ALS
CGND-HRA-03785	ALS
CGND-HRA-03791	ALS
CGND-HRA-03797	ALS
CGND-HRA-03815	ALS
CGND-HRA-03821	ALS
CGND-HRA-03827	ALS
CGND-HRA-00063	Non-Neurological Control
CGND-HRA-00218	Non-Neurological Control
CGND-HRA-00596	Non-Neurological Control
CGND-HRA-00658	Non-Neurological Control
CGND-HRA-00660	Non-Neurological Control
CGND-HRA-00668	Non-Neurological Control
CGND-HRA-01180	Non-Neurological Control
CGND-HRA-01312	Non-Neurological Control
CGND-HRA-01977	Non-Neurological Control
CGND-HRA-02176	Non-Neurological Control
CGND-HRA-02496	Non-Neurological Control
CGND-HRA-02792	Non-Neurological Control
CGND-HRA-03010	Non-Neurological Control
CGND-HRA-03683	Non-Neurological Control
