## Supplemental Table 2 for "ALS-associated exitron splicing produces UBQLN2 isoforms with distinct properties"

### Sheet: Legend
Sup. Table 2. QuikChange primers for generating the corresponding UBQLN2 splicing reporter mutants.

### Sheet: Sup. Table 2
Primer Name	Sequence (5’ – 3’)	Template
Hs-delPu1-F	caggcctttctccacaccagggaaccgcag
Hs-delPu1-R	ctgcggttccctggtgtggagaaaggcctg
Hs-delPu2-F	ggatcacaaggcggcggcccagagaccg
Hs-delPu2-R	cggtctctgggccgccgccttgtgatcc
Hs-delPy1-3'-F	ctgcggcggtgcctccttcctcgcgctctctctttcgccc
Hs-delPy1-3'-R	gggcgaaagagagagcgcgaggaaggaggcaccgccgcag
Hs-delPy1and2-F	cgctgcggcggtgcgcccgcccgcgccttc
Hs-delPy1and2-R	ggcgcgggcgggcgcaccgccgcagcggg
Hs-delPy1-F	cccgctgcggcggtgtcgcgctctctctttc	delPy1-3'
Hs-delPy1-R	gaaagagagagcgcgacaccgccgcagcggg
Hs-delPy2-F	ccttcctccttccctcgcgccgcccgcccgcgccttccc
Hs-delPy2-R	gggaaggcgcgggcgggcggcgcgagggaaggaggaagg
Hs-delPy3-F	cgcccgcccgcgcccgcctgcgtcaccg
Hs-delPy3-R	gtgacgcaggcgggcgcgggcgggcg
Hs-delPy4-F	gcctacgcccaggcccaccggaggaccagg
Hs-delPy4-R	cctggtcctccggtgggcctgggcgtaggc
Hs-M1I-F	gtcaccgcggccgccatagctgagaatggcgagagc
Hs-M1I-R	gctctcgccattctcagctatggcggccgcggtgac
Hs-M211I-F	ctaatccacagatacagcaattgattcagagaaacc
Hs-M211I-R	ggtttctctgaatcaattgctgtatctgtggattag
Hs-M243I-F	ccaggaatccagccataatgcaagagatgatgagaa
Hs-M243I-R	ttctcatcatctcttgcattatggctggattcctgg
Hs-M446I-F	gacacactatcagccatatcaaacccaagagcaatg
Hs-M446I-R	cattgctcttgggtttgatatggctgatagtgtgtc
Hs-M563I-F	gttcattcagcaaatagtgcaggccctggc
Hs-M563I-R	gccagggcctgcactatttgctgaatgaac
Hs-Pu1-G7T-F	tttctccaccggagtaccagggaaccgcag
Hs-Pu1-G7T-R	ctgcggttccctggtactccggtggagaaa
Hs-Py2-2A-F	ccctcgcgctcactatttcgcccgcccgcg
Hs-Py2-2A-R	cgcgggcgggcgaaatagtgagcgcgaggg
Hs-Py2-3A-F	ccttccctcgcgcacactatttcgcccgcc
Hs-Py2-3A-R	ggcgggcgaaatagtgtgcgcgagggaagg
Hs-Py2-4A-F	ccttccctcgcgcacacacattcgcccgcccgcg
Hs-Py2-4A-R	cgcgggcgggcgaatgtgtgtgcgcgagggaagg
Hs-Py2-C7A-F	ccctcgcgctctctatttcgcccgcccgcg
Hs-Py2-C7A-R	cgcgggcgggcgaaatagagagcgcgaggg
Hs-Py2-T4A-F	ccttccctcgcgctcactctttcgcccgcc
Hs-Py2-T4A-R	ggcgggcgaaagagtgagcgcgagggaagg
Hs-SA1-F	gaaaatccctttgttcaaagcatgctttcgaatcc
Hs-SA1-R	ggattcgaaagcatgctttgaacaaagggattttc
Hs-SA2-F	ttatggctaatccacaaatgcagcaattgattcag
Hs-SA2-R	ctgaatcaattgctgcatttgtggattagccataa
Hs-SD-F	agtcttcatcacagagataccgtgctccgcgctcc
Hs-SD-R	ggagcgcggagcacggtatctctgtgatgaagact
Mm-M192I-F	gccagccctgagataatgatccagatcatg
Mm-M192I-R	catgatctggatcattatctcagggctggc
Mm-M1I-F	ccgcggccgccatagctgagaacggcgagag
Mm-M1I-R	ctctcgccgttctcagctatggcggccgcgg
Mm-M205I-F	ctttgttcagagcatactttcgaatcctgatc
Mm-M205I-R	gatcaggattcgaaagtatgctctgaacaaag
Mm-M254I-F	caggaatcctgccataatgcaagagatgatg
Mm-M254I-R	catcatctcttgcattatggcaggattcctg
Mm-M368I-F	gccgggaacaccatagctgcagctaattac
Mm-M368I-R	gtaattagctgcagctatggtgttcccggc
Mm-M496I-F	ccaggtgtggggataggagtgctgggaacc
Mm-M496I-R	ggttcccagcactcctatccccacacctgg
Mm-M606I-F	cagctcaacgccatagggttcttaaaccgc
Mm-M606I-R	gcggtttaagaaccctatggcgttgagctg
Mm-M88I-F	caagataccttgatacagcatggcatccatg
Mm-M88I-R	catggatgccatgctgtatcaaggtatcttg
Mm-SD-F	gccttcaactctgagatactgtgatccgcgc
Mm-SD-R	gcgcggatcacagtatctcagagttgaaggc
